# ComplexBrowser: a tool for identification and quantification of protein complexes in large scale proteomics datasets

**DOI:** 10.1101/573774

**Authors:** Wojciech Michalak, Vasileios Tsiamis, Veit Schwämmle, Adelina Rogowska-Wrzesińska

## Abstract

We have developed ComplexBrowser, an open source, online platform for supervised analysis of quantitative proteomics data that focuses on protein complexes. The software uses information from CORUM and Complex Portal databases to identify protein complex components. Based on the expression changes of individual complex subunits across the proteomics experiment it calculates Complex Fold Change (CFC) factor that characterises the overall protein complex expression trend and the level of subunit co-regulation. Thus up- and down-regulated complexes can be identified. It provides interactive visualisation of protein complexes composition and expression for exploratory analysis. It also incorporates a quality control step that includes normalisation and statistical analysis based on Limma test. ComplexBrowser performance was tested on two previously published proteomics studies identifying changes in protein expression in human adenocarcinoma tissue and during activation of mouse T-cells. The analysis revealed 1519 and 332 protein complexes, of which 233 and 41 were found co-ordinately regulated in the respective studies. The adopted approach provided evidence for a shift to glucose-based metabolism and high proliferation in adenocarcinoma tissues and identification of chromatin remodelling complexes involved in mouse T-cell activation. The results correlate with the original interpretation of the experiments and also provide novel biological details about protein complexes affected. ComplexBrowser is, to our knowledge, the first tool to automate quantitative protein complex analysis for high-throughput studies, providing insights into protein complex regulation within minutes of analysis.

A fully functional demo version of ComplexBrowser v1.0 is available online via http://computproteomics.bmb.sdu.dk/Apps/ComplexBrowser/

The source code can be downloaded from: https://bitbucket.org/michalakw/complexbrowser

**Highlights:**

- Automated analysis of protein complexes in proteomics experiments
- Quantitative measure of the coordinated changes in protein complex components
- Interactive visualisations for exploratory analysis of proteomics results

**In brief:** ComplexBrowser is capable of identifying protein complexes in datasets obtained from large scale quantitative proteomics experiments. It provides, in the form of the CFC factor, a quantitative measure of the coordinated changes in complex components. This facilitates assessing the overall trends in the processes governed by the identified protein complexes providing a new and complementary way of interpreting proteomics experiments.
