## Supplementary material for "ComplexBrowser: a tool for identification and quantification of protein complexes in large scale proteomics datasets": Suplementary Tables S1-S8: Table S7_Protein_complex_T-cell_CORUM.csv

ComplexID	Complex_Name	NUS	NQS	Coverage	Subunits	Gene_ontology	PubMed.ID	FC C2/C1	FC C3/C1	FC C4/C1	Noise
9	6S-nuclear aryl hydrocarbon (Ah) receptor ligand-activated complex	2	1	50	P30561, P53762	GO:2001141;GO:0006355;GO:0003677;GO:0023052;GO:0009593;GO:0042221;GO:0005634	1317062	NA	NA	NA	NA
25	9S-cytosolic aryl hydrocarbon (Ah) receptor non-ligand activated complex	4	3	75	O08915, P07901, P11499, P30561	GO:0006950;GO:0009593;GO:0042221;GO:0005737	1310021	1.039	1.304	1.759	0.496
39	immunoproteasome	14	14	100	O09061, O35955, O70435, P28063, P28076, P49722, P99026, Q9QUM9, Q9R1P0, Q9R1P1, Q9R1P3, Q9R1P4, Q9Z2U0, Q9Z2U1	GO:0016485;GO:0043161;GO:0006511;GO:0006950;GO:0019882;GO:0005737;GO:0005634	10436176	-1	1.041	1.137	0.04
47	DNA polymerase alpha-primase complex	4	4	100	P20664, P33609, P33610, P33611	GO:0006260;GO:0005634	8463324	1.002	-1.001	1.457	0.003
50	Rab5 GDP/GTP exchange factor complex	2	2	100	O35551, Q9JM13	GO:0006897	9323142	NA	NA	NA	NA
52	CCT complex (chaperonin containing TCP1 complex)	8	8	100	P11983, P42932, P80313, P80314, P80315, P80316, P80317, P80318	GO:0050821;GO:0006457;GO:0005524;GO:0005737	9013858	-1.008	1.155	1.49	0.002
97	Anaphase-promoting complex	9	8	88.89	P53995, Q3V036, Q8BGZ4, Q8BTZ4, Q8BZQ7, Q8K2H6, Q8R349, Q91W96, Q9WVM3	GO:0000278;GO:0051726;GO:0016567;GO:0016579;GO:0005515;GO:0005634	10318877	1.021	1.065	1.24	0.029
101	Nucleolar remodeling complex (NoRC complex)	2	2	100	Q91YE5, Q91ZW3	GO:0006265;GO:0009303;GO:0051276;GO:0005634	11532953	NA	NA	NA	NA
102	Meiotic cohesin complex	4	1	25	P70281, Q8C5S7, Q920F6, Q9CW03	GO:0007127;GO:0007135;GO:0051276;GO:0005634	12759374	NA	NA	NA	NA
106	Srf-myogenin-E12 complex	3	2	66.67	P12979, P15806, Q9JM73	GO:2001141;GO:0006355;GO:0030154;GO:0007517	8617811	NA	NA	NA	NA
146	Src-dynamin-synapsin complex	3	1	33.33	O88935, P05480, P39053	GO:0016079	9539797	NA	NA	NA	NA
154	Src1-Ep300-Crebbp complex	3	2	66.67	P45481, P70365, Q8BJ14	GO:0045893;GO:0030545;GO:0023052	8855229	NA	NA	NA	NA
161	SWAP complex	4	4	100	P09405, P11103, Q61937, Q6A028	GO:0006312;GO:0019724;GO:0005634	9642267	1.076	1.261	1.676	0
168	Protein-sorting complex (Stam2, Hgs, Eps15)	3	3	100	O88811, P42567, Q99LI8	GO:0006886;GO:0006605;GO:0015031	12551915	1.025	1.04	1.086	0.406
187	Wave-2 complex (Rac-activated)	5	4	80	P28660, Q7TMB8, Q8BH43, Q8BPG5, Q8CBW3	GO:0007264;GO:0006928;GO:0030036;GO:0015629	14765121	-1.016	1.001	-1.066	0.694
188	Wave-2 complex	4	4	100	P28660, Q7TMB8, Q8BH43, Q8CBW3	GO:0007264;GO:0006928;GO:0030036;GO:0015629	14765121	-1.016	1.001	-1.066	0.694
239	Sin3-Hdac1-Sds3 complex	3	3	100	O09106, Q62141, Q8BR65	GO:0006265;GO:0045892;GO:0032774;GO:0006473;GO:0006476;GO:0051276;GO:0005634	11909966	1.056	1.06	1.02	0.592
249	Caspase-2-TRAF2-RIP1 complex	3	3	100	P29594, P39429, Q62172	GO:0000165;GO:0007249	15590671	-1.02	-1.073	-1.07	0.328
272	Dysbindin-pallidin-muted-beta-dystrobrevin complex	4	3	75	O70585, Q8R015, Q91WZ8, Q9R0C0	GO:0007040;GO:0007033	12923531	1.018	1.002	-1.009	0.972
294	DNA polymerase delta complex	4	4	100	O35654, P52431, Q9CWP8, Q9EQ28	GO:0006260;GO:0005634	10219083	1.028	1.048	1.249	0.064
295	PCNA-DNA ligase complex	4	4	100	O35654, P17918, P37913, Q9EQ28	GO:0006260;GO:0006281;GO:0005634	10219083	1.055	1.181	1.553	0.015
317	Dystrobrevin-syntrophin complex, brain-derived	4	3	75	O70585, P11531, Q61234, Q9D2N4	GO:0007268;GO:0005886	10545507	1.011	-1.049	-1.083	0.728
337	Dystrophin-sarcoglycan-syntrophin complex, skeletal muscle	6	2	33.33	P11531, P82347, P82348, P82349, P82350, Q61234	GO:0006941;GO:0007519;GO:0014706;GO:0005886	9864373	NA	NA	NA	NA
346	Sarcoglycan-sarcospan-dystroglycan complex	6	1	16.67	P82347, P82348, P82349, P82350, Q62147, Q62165	GO:0006936;GO:0007517	10767327	NA	NA	NA	NA
349	Sarcoglycan-sarcospan-syntrophin-dystrobrevin complex	8	2	25	P82347, P82348, P82349, P82350, Q61234, Q62147, Q99L88, Q9D2N4	GO:0006936;GO:0007517;GO:0005886	10767327	NA	NA	NA	NA
358	DNA ligase IV-Xrcc4-DNA-protein kinase complex	3	2	66.67	P97313, Q8BTF7, Q924T3	GO:0006281;GO:0006312;GO:0006468;GO:0006470;GO:0046777;GO:0005694	15194694	NA	NA	NA	NA
367	Rag1-Rag2-Ku70-Ku80 protein-DNA complex	5	3	60	P15919, P21784, P23475, P27641, P63158	GO:0006312;GO:0003677;GO:0005634	9094713	-1.241	-1.153	-1.09	0.041
382	Respiratory chain complex I, mitochondrial	40	36	90	O09111, O35683, P03888, P03899, P03911, P52503, Q3UIU2, Q62425, Q7TMF3, Q8K3J1, Q91VD9, Q91WD5, Q91WP8, Q91YT0, Q99LC3, Q99LY9, Q9CPP6, Q9CPU2, Q9CQ54, Q9CQ75, Q9CQ91, Q9CQC7, Q9CQH3, Q9CQJ8, Q9CQZ5, Q9CQZ6, Q9CR21, Q9CR61, Q9CXZ1, Q9D6J5, Q9D6J6, Q9D8B4, Q9DC69, Q9DC70, Q9DCJ5, Q9DCS9, Q9DCT2, Q9ERS2, Q9MD82, Q9Z1P6	GO:0006091;GO:0009060;GO:0006818;GO:0022904;GO:0005743	15591592	-1.044	-1.027	-1.058	0.149
384	Caveolar macromolecular signaling complex	7	2	28.57	P18762, P31324, P51637, P63094, P97490, Q01815, Q76MZ3	GO:0007186;GO:0006941;GO:0005886	16648270	NA	NA	NA	NA
398	Egasyn-glucuronidase complex	2	1	50	P12265, Q64176	GO:0005783	7744842	NA	NA	NA	NA
413	(ER)-localized multiprotein complex, Ig heavy chains associated	10	9	90	P08003, P08113, P09103, P20029, P24369, Q6P5E4, Q99KV1, Q9ESP1, Q9JKR6, Q9JLK7	GO:0050821;GO:0006457;GO:0030968;GO:0005783	12475965	1.043	1.2	1.449	0.125
416	Nitric oxide synthase-dystrophin complex, skeletal muscle	2	1	50	P11531, Q9Z0J4	GO:0007263;GO:0006936;GO:0005886	7545544	NA	NA	NA	NA
427	Tripeptidyl peptidase	1	1	100	Q64514	GO:0044257;GO:0005737	9974389	NA	NA	NA	NA
440	Succinate dehydrogenase complex II, mitochondrial	4	4	100	Q8K2B3, Q9CQA3, Q9CXV1, Q9CZB0	GO:0019751;GO:0019752;GO:0009313;GO:0016139;GO:0006091;GO:0051536;GO:0006818;GO:0022904;GO:0005743	16120479	-1.037	-1.005	1.038	0.393
454	MKP3-CK2alpha complex	2	1	50	Q60737, Q9DBB1	GO:0030234;GO:0050790;GO:0035556;GO:0030182;GO:0007420	15284227	NA	NA	NA	NA
480	TIF-IB complex	4	2	50	P29037, P97357, P97358, Q6PDZ2	GO:0009303;GO:0006352;GO:0005634	8414971	NA	NA	NA	NA
482	cRET-Shc-Grb2-Gab2-P85PI3K-Shp2 complex	6	4	66.67	P26450, P35235, P35546, P98083, Q60631, Q9Z1S8	GO:0019932;GO:0007169	10995764	-1.006	-1.024	-1.127	0.217
488	Vezf1-p68RacGap complex	2	1	50	Q5SXC4, Q8BL80	GO:2001141;GO:0006355;GO:0035556;GO:0001568;GO:0001944;GO:0005737;GO:0005634	14966113	NA	NA	NA	NA
495	Cytochrome bc1-complex, mitochondrial	10	9	90	P00158, P99028, Q8R1I1, Q9CPX8, Q9CQ69, Q9CR68, Q9CZ13, Q9D0M3, Q9D855, Q9DB77	GO:0006099;GO:0006091;GO:0009060;GO:0006818;GO:0022904;GO:0005743	16120479	1.11	1.03	1.006	0.53
496	TFIID complex	12	10	83.33	P29037, Q62311, Q80UV9, Q8C092, Q8C176, Q8K0H5, Q8VE65, Q8VI33, Q91WW6, Q99JX1, Q9EQH4, Q9R1C0	GO:0006352;GO:2001141;GO:0006355;GO:0003677;GO:0005634	10438527	1.008	1.124	1.088	0.589
501	Ryk-Dvl1 complex	2	1	50	P51141, Q01887	GO:0016055	15454084	NA	NA	NA	NA
505	Kir4.1-dystrophin complex	2	1	50	P11531, Q9JM63	GO:0008324;GO:0006812;GO:0005216;GO:0005886	15102837	NA	NA	NA	NA
537	Mediator complex	9	8	88.89	A2ABV5, O35692, Q6PGF3, Q8VCD5, Q921D4, Q9CQ39, Q9CQA5, Q9CZB6, Q9R0X0	GO:0009299;GO:2001141;GO:0006355;GO:0005515;GO:0051098;GO:0051090;GO:0035556;GO:0005634	9671713	1.01	1.117	1.241	0.051
538	Cytochrome c oxidase, mitochondrial	13	12	92.31	P00405, P00416, P12787, P17665, P19536, P19783, P43024, P48771, P56391, P56393, Q64445, Q9CPQ1, Q9MD68	GO:0006091;GO:0009060;GO:0005515;GO:0006818;GO:0022904;GO:0005743	12865426	1.043	-1.027	-1.181	0.271
572	PYR complex	12	12	100	O54941, P60710, P63158, P70288, P97496, Q03267, Q60973, Q61466, Q6PDG5, Q6PDQ2, Q9Z0H3, Q9Z2N8	GO:0006265;GO:2001141;GO:0006355;GO:0006476;GO:0003677;GO:0010074;GO:0051276;GO:0030218;GO:0005634	11003653	-1.093	1.004	1.013	0.494
578	PYR complex	4	4	100	O54941, Q61466, Q6PDG5, Q9Z0H3	GO:0006265;GO:2001141;GO:0006355;GO:0006473;GO:0006476;GO:0003677;GO:0010074;GO:0051276;GO:0030218;GO:0005634	9892636	1.007	-1.016	-1.135	0.103
579	Epo-R-PLC-gamma-TRPC2 complex	3	2	66.67	P14753, Q62077, Q9R244	GO:0008324;GO:0006812;GO:0015267;GO:0005886	15329338	NA	NA	NA	NA
580	Epo-R-IP(3)R type II-TRPC2 complex	3	2	66.67	P14753, Q9R244, Q9Z329	GO:0008324;GO:0006812;GO:0015267;GO:0005886	15329338	NA	NA	NA	NA
581	Epo-R-PLC-gamma 1-IP(3)R type II-TRPC2 signaling complex	4	3	75	P14753, Q62077, Q9R244, Q9Z329	GO:0008324;GO:0006812;GO:0015267;GO:0005886	15329338	-1.031	-1.084	-1.239	0.046
582	Ikaros complex	12	12	100	O08900, O09106, P70288, P81183, P97496, Q03267, Q3TKT4, Q60972, Q61466, Q6P9Z1, Q6PDQ2, Q99JR8	GO:0009117;GO:0006265;GO:0045892;GO:0032774;GO:0006473;GO:0006476;GO:0051276;GO:0030217;GO:0005634	10204490	-1.128	1.015	1.022	0.046
583	Ikaros-NuRD complex	6	6	100	O08900, O09106, P70288, P81183, Q03267, Q6PDQ2	GO:0006265;GO:0045892;GO:0032774;GO:0006473;GO:0006476;GO:0051276;GO:0030217;GO:0005634	10204490	-1.121	1.086	1.152	0.02
647	HPFH(-198) complex	4	3	75	O70422, P13864, P69892, Q3THK3	GO:2001141;GO:0006355;GO:0005634	17114178	1.081	1.073	1.267	0.111
674	Gamma-secretase complex (Aph1a, Ncstn, Psen1, Psenen, Tmp21)	5	4	80	P49769, P57716, Q8BVF7, Q9CQR7, Q9D1D4	GO:0050789	16641999	1.009	1.16	1.301	0.039
675	TMP21-P24 complex	2	1	50	P97799, Q9D1D4	GO:0016192;GO:0005783;GO:0005794	16641999	NA	NA	NA	NA
676	Metallothionein-3 complex	6	4	66.67	O08553, P11499, P28184, P60710, Q04447, Q61696	None	17018872	-1.034	-1.027	-1.163	0.233
677	Mt3-Hsp84-Ck complex	3	2	66.67	P11499, P28184, Q04447	None	17018872	NA	NA	NA	NA
679	Tis7-Sin3-Hdac1-Ncor1-Sap30 complex	5	5	100	O09106, O88574, P19182, Q60974, Q62141	GO:0006265;GO:0045892;GO:0051276;GO:0005634	12198164	1.032	1.22	1.318	0.649
686	Apg16L-Apg12-Apg5 complex	3	3	100	Q8C0J2, Q99J83, Q9CQY1	GO:0007039	12665549	-1.023	1.028	1.06	0.62
688	Cd2ap-Fyn complex	2	2	100	P39688, Q9JLQ0	GO:0005515	16628251	NA	NA	NA	NA
690	Cd2ap-Synpo complex	2	1	50	Q8CC35, Q9JLQ0	GO:0005515;GO:0007010	16628251	NA	NA	NA	NA
694	Bad-Gk-Wave1-Pkaca-Ppp1cc complex	5	2	40	P05132, P52792, Q3U7K1, Q3U9H3, Q8R5H6	GO:0006111;GO:0006110;GO:0006915;GO:0005739	12931191	NA	NA	NA	NA
716	PU.1-associated protein complex	5	4	80	P09405, P17433, P31809, P70696, Q9Z2D6	GO:2001141;GO:0006355;GO:0003677;GO:0005634	14647463	-1.012	1.268	1.568	0.072
717	PU.1-Sin3A-Hdac-MeCP2 complex	4	4	100	O09106, P17433, Q60520, Q9Z2D6	GO:0006265;GO:0045892;GO:0006473;GO:0006476;GO:0003677;GO:0051276;GO:0030218;GO:0005634	14647463	-1.03	-1.07	-1.171	0.79
718	TRPV5-S100A10-annexin 2 complex	3	2	66.67	P07356, P08207, P69744	GO:0006886;GO:0006605;GO:0015031;GO:0050789;GO:0008324;GO:0006812;GO:0005216;GO:0005886	12660155	NA	NA	NA	NA
719	S100A10-annexin 2 complex	2	2	100	P07356, P08207	GO:0006886;GO:0006605;GO:0015031;GO:0005509;GO:0050789	12660155	NA	NA	NA	NA
735	SNARE complex (Vti1b, Stx6, Stx7)	3	3	100	O70439, O88384, Q9JKK1	GO:0006906;GO:0006887;GO:0005794	15640147	-1.019	1.177	1.228	0.656
751	Trpc1-dystrophin-alpha1-syntrophin complex	3	2	66.67	P11531, Q61056, Q61234	GO:0050789;GO:0008324;GO:0006812;GO:0005216;GO:0005886	17202249	NA	NA	NA	NA
859	SNARE complex (Stx4, Stx6, Stx7, Vamp3, Vamp7, Vamp8, Vti1b)	7	7	100	O70404, O70439, O88384, P63024, P70280, P70452, Q9JKK1	GO:0006906;GO:0048489;GO:0016079	11278762	-1.034	1.103	1.182	0.45
861	Par-3-p75NTR complex	2	1	50	Q99NH2, Q9Z0W1	GO:0022008;GO:0048699;GO:0045216;GO:0007043;GO:0030182;GO:0007399;GO:0005911;GO:0042552	17082460	NA	NA	NA	NA
935	Scrib-APC-beta-catenin complex	3	3	100	Q02248, Q61315, Q80U72	GO:0051211;GO:0009798;GO:0007043;GO:0030182;GO:0030855;GO:0002009;GO:0007416	16611247	-1.001	1.096	1.087	1
951	Fmrp-Lgl complex	2	2	100	P35922, Q80Y17	GO:0007416	15621528	NA	NA	NA	NA
952	Kif13a-AP1 complex	4	3	75	O35643, P22892, P35585, Q8CA55	GO:0015031;GO:0008565;GO:0016192	11106728	-1.008	-1.043	-1.033	0.145
965	mPar6c-Mlgl-aPKC complex	3	2	66.67	Q62074, Q80Y17, Q9Z101	GO:0051211;GO:0009798;GO:0030855;GO:0002009	12629547	NA	NA	NA	NA
966	Rab27a-Mlph-Myo5a complex	3	2	66.67	Q91V27, Q99104, Q9ERI2	GO:0015031	11856727	NA	NA	NA	NA
967	Pallidin-Mu complex	2	1	50	Q8R015, Q9R0C0	GO:0007040;GO:0007033	12019270	NA	NA	NA	NA
968	Crb1-Mupp1-Pals1-Mpp4 complex	4	1	25	Q6P7F1, Q8VBX6, Q8VHS2, Q9JLB2	GO:0007601;GO:0051211;GO:0007043;GO:0001654;GO:0030054	15316081	NA	NA	NA	NA
970	Rab11Fip2-Ap2a complex	2	1	50	P17426, Q3U366	GO:0006898	12364336	NA	NA	NA	NA
973	Sec61alpha-CollagenIV-Hsp47 complex	3	1	33.33	P02463, P19324, P61620	GO:0006886;GO:0006605;GO:0015031;GO:0006461;GO:0005783	12532224	NA	NA	NA	NA
975	Ocrl-Cdc42 complex	2	2	100	P60766, Q6NVF0	GO:0006886;GO:0006605;GO:0015031;GO:0005794	12915445	NA	NA	NA	NA
990	Agap11-AP3 complex	5	4	80	Q8BSZ2, Q8BXK8, Q8R2R9, Q9JKC8, Q9Z1T1	GO:0016192;GO:0005768	12967569	1.085	-1.021	1.045	1
1001	DNA synthesome complex	12	12	100	O35654, P17918, P20664, P33609, P33610, P33611, P37913, P52431, Q01320, Q04750, Q9CWP8, Q9EQ28	GO:0006260;GO:0005634	8126085	1.026	1.079	1.497	0.018
1002	Cask-Dlg1 complex	2	1	50	O70589, Q811D0	None	15266631	NA	NA	NA	NA
1022	Fgr-Pyk2-p190RhoGap complex	3	2	66.67	P14234, Q91YM2, Q9QVP9	GO:0016477	15561106	NA	NA	NA	NA
1035	OAP-1-OSP/claudin-11-ITGB1 complex	3	1	33.33	P09055, Q60771, Q9QY33	GO:0016477;GO:0030182;GO:0007399;GO:0007417;GO:0005886;GO:0008347;GO:0042552	11309411	NA	NA	NA	NA
1043	Car-Lnx2 complex	2	1	50	P97792, Q91XL2	GO:0005515;GO:0016337	15979067	NA	NA	NA	NA
1050	Vdr-Med4 complex	2	1	50	P48281, Q9CQA5	GO:2001141;GO:0006355;GO:0005515	16003322	NA	NA	NA	NA
1066	mPar6c-Mlgl-aPKCz complex	3	2	66.67	Q02956, Q80Y17, Q9Z101	GO:0051211;GO:0009798;GO:0030855;GO:0002009	12629547	NA	NA	NA	NA
1074	Pkd2-Fpc-Kif3b complex	3	1	33.33	O35245, Q61771, Q8CIS7	GO:0050789;GO:0008324;GO:0006812;GO:0005216;GO:0006875	17008358	NA	NA	NA	NA
1103	Wave1-Bcl-xl-Pancortin-2 complex, focal ischemic stroke induced	3	2	66.67	O88998, Q61337, Q8R5H6	GO:0008637;GO:0005739;GO:0001836;GO:0051402	17301160	NA	NA	NA	NA
1109	DNA polymerase alpha	2	2	100	P33609, P33611	GO:0006260;GO:0005634	2226860	NA	NA	NA	NA
1112	Psd3-Actn1 complex	2	1	50	Q2PFD7, Q7TPR4	GO:0050789	17298598	NA	NA	NA	NA
1115	Cdk5-Cdk5r1 complex	2	1	50	P49615, P61809	GO:0006468;GO:0006470;GO:0046777;GO:0005515;GO:0007399;GO:0097449	17295212	NA	NA	NA	NA
1122	Smcb-Smcd-PW29 complex	3	3	100	Q61550, Q9CU62, Q9CW03	GO:0000278;GO:0007059;GO:0005694	10375619	-1.294	-1.113	-1.123	0.675
1135	Mss4-Itga3 complex	2	1	50	Q62470, Q91X96	GO:0005515;GO:0050789;GO:0005886	17172637	NA	NA	NA	NA
1136	Mss4-Itga7 complex	2	1	50	Q61738, Q91X96	GO:0005515;GO:0050789;GO:0005886	17172637	NA	NA	NA	NA
1151	Sycp1-Syce1-Syce2 complex	3	1	33.33	Q505B8, Q62209, Q9D495	GO:0007126;GO:0005634	15944401	NA	NA	NA	NA
1157	PS1-E-cadherin-catenin complex, brain	4	2	50	P09803, P15116, P49769, Q02248	GO:0005509;GO:0016337;GO:0045216;GO:0007043;GO:0005911	10635315	NA	NA	NA	NA
1161	Smrt-Sin3A-Hdac7 complex	3	3	100	Q60520, Q8C2B3, Q9WU42	GO:0006265;GO:0045892;GO:0006473;GO:0006476;GO:0003677;GO:0051276;GO:0005634	10640276	-1.043	1.086	1.329	0.888
1164	ActRIIA-ActRIB-Smad3-Arip1 complex	4	2	50	P27038, Q61271, Q8BUN5, Q9WVQ1	GO:0007178;GO:0032924	10681527	NA	NA	NA	NA
1184	Mediator complex	9	8	88.89	A2AGH6, Q569Z6, Q5U427, Q62447, Q6PGF3, Q80YQ2, Q921D4, Q925J9, Q99K74	GO:0045893;GO:0051098;GO:0051090;GO:0005634	11934987	-1.072	1.075	1.201	0.032
1212	SNARE complex (Stx4, Vamp8, Snap23)	3	3	100	O09044, O70404, P70452	GO:0006906;GO:0048489;GO:0016079	15363411	-1.031	1.074	1.164	0.126
1246	ERdj3-BiP complex	2	2	100	P20029, Q99KV1	GO:0050821;GO:0006457;GO:0030968;GO:0005783	15525676	NA	NA	NA	NA
1371	Gata1-Tal1-Tcf3-Lmo2 complex	4	1	25	P15806, P17679, P22091, P25801	GO:2001141;GO:0006355;GO:0030218;GO:0005634	7568177	NA	NA	NA	NA
1373	Ldb1-Lmo2-Gata-1-Tal1-E47 complex	5	2	40	P15806, P17679, P22091, P25801, P70662	GO:2001141;GO:0006355;GO:0003677;GO:0030218;GO:0005634	9214632	NA	NA	NA	NA
1595	Cdk5-c-Abl-Cables complex	3	2	66.67	P00520, P49615, Q9ESJ1	GO:0006468;GO:0006470;GO:0046777;GO:0007399	10896159	NA	NA	NA	NA
1782	TGF-beta receptor	2	2	100	Q62312, Q64729	GO:0005515;GO:0007179;GO:0005886	14612425	NA	NA	NA	NA
1829	SMAD3-VDR complex	2	1	50	P48281, Q8BUN5	GO:2001141;GO:0006355;GO:0023052;GO:0007179;GO:0005634	10224044	NA	NA	NA	NA
1843	EB1-APC-mDia2 complex	3	2	66.67	Q61166, Q61315, Q9Z207	GO:0016477;GO:0000226;GO:0015630	15311282	NA	NA	NA	NA
2169	Ubiquitin E3 ligase (Neurl2, Tceb1, Tceb2, Cul5, Rbx1)	5	3	60	P62869, P62878, P83940, Q9D0S4, Q9D5V5	GO:0016567;GO:0016579;GO:0043161;GO:0006511;GO:0007519;GO:0014706	14960280	1.03	1.102	1.334	0.04
2173	COP9 signalosome complex	5	5	100	O35864, P56213, P61202, Q8VBV7, Q99LD4	GO:0001889;GO:0005634	15304329	1.03	1.063	1.134	0.043
2185	Gata1-Ldb1-Tal1 complex	3	1	33.33	P17679, P22091, P70662	GO:0045893;GO:0030154;GO:0005634	15920471	NA	NA	NA	NA
2186	Gata1-Snf2h complex	2	1	50	P17679, Q91ZW3	GO:0005634	15920471	NA	NA	NA	NA
2190	Ubiquitin E3 ligase (Fbxo15, Cul1, Skp1a)	3	2	66.67	Q9QZN0, Q9WTX5, Q9WTX6	GO:0016567;GO:0016579	12665572	NA	NA	NA	NA
2193	Ubiquitin E3 ligase (Fbxo32, Skp1a, Cul1, Rbx1)	4	3	75	P62878, Q9CPU7, Q9WTX5, Q9WTX6	GO:0016567;GO:0016579;GO:0043161;GO:0006511	11717410	-1.028	1.035	1.215	0.32
2194	Ubiquitin E3 ligase (Fbxo2, Skp1a, Cul1, Rbx1)	4	2	50	P62878, Q80UW2, Q9WTX5, Q9WTX6	GO:0016567;GO:0016579;GO:0043161;GO:0006511;GO:0030968;GO:0005737	12140560	NA	NA	NA	NA
2221	RPA-MSH4-BLM complex	5	3	60	O88700, Q62193, Q8VEE4, Q99MT2, Q9CQ71	GO:0000279;GO:0007067;GO:0051276;GO:0005634	11950880	-1.014	-1.06	-1.135	0.786
2225	MutS-alpha-histone H4 complex	3	3	100	P43247, P54276, P62806	GO:0006312;GO:0030183	15753043	1.044	1.019	1.041	1
2360	Itgav-Itgb3-Gsn complex	3	3	100	O54890, P13020, P43406	GO:0005515	11577104	1	-1.136	-1.386	0.084
2386	Itga-Itgb1-Ppap2b complex	3	2	66.67	P09055, P11688, Q99JY8	GO:0007155;GO:0001568;GO:0001944;GO:0005886	16099422	NA	NA	NA	NA
2427	Itga4-Itgb1-Adam2 complex	3	2	66.67	P09055, Q00651, Q60718	GO:0016337	9889149	NA	NA	NA	NA
2539	Lab-Grb2 complex, BCR stimulated	2	1	50	Q60631, Q9JHL0	GO:0023052;GO:0019724;GO:0030183;GO:0005886	12514734	NA	NA	NA	NA
2545	Grb2-mSos1 complex	2	2	100	Q60631, Q62245	GO:0035556	8940013	NA	NA	NA	NA
2548	Egfr-Grb2-mSos1 complex, EGF stimulated	3	1	33.33	Q01279, Q2M4G6, Q60631	GO:0007186;GO:0007173	8940013	NA	NA	NA	NA
2553	Shc-Grb2-mSos1 complex, EGF stimulated	3	2	66.67	P98083, Q2M4G6, Q60631	GO:0007186;GO:0007169	8940013	NA	NA	NA	NA
2568	Slam-SAP-FynT complex	3	3	100	O88890, P39688, Q9QUM4	GO:0023052;GO:0016064;GO:0005125	11477403	1.083	2.169	2.63	0.67
2569	Slam-SAP-SHIP complex	3	3	100	O88890, Q9ES52, Q9QUM4	GO:0023052;GO:0016064;GO:0005125	11477403	-1.066	-1.057	-1.216	0.16
2570	Slam-SAP complex	2	2	100	O88890, Q9QUM4	GO:0023052;GO:0016064;GO:0005125	11477403	NA	NA	NA	NA
2583	CSK-GAP-A.p62 complex	2	2	100	P41241, Q60749	GO:0023052;GO:0005886;GO:0005856	7544435	NA	NA	NA	NA
2584	c-Src-Muc1 complex	2	1	50	P41241, Q02496	GO:0023052;GO:0005886	15897873	NA	NA	NA	NA
2585	nKHC-KLC1-uKHC kinesin complex	3	2	66.67	O88447, P33175, Q61768	GO:0007018;GO:0050896;GO:0015630	9624122	NA	NA	NA	NA
2586	KLC2-nKHC-uKHC kinesin complex	3	2	66.67	O88448, P33175, Q61768	GO:0007018;GO:0050896;GO:0015630	9624122	NA	NA	NA	NA
2587	nKHC-KLC1-KLC2 kinesin complex	3	2	66.67	O88447, O88448, P33175	GO:0007018;GO:0050896;GO:0015630	9624122	NA	NA	NA	NA
2591	SIRT1-HNF4-alpha-PGC-1-alpha complex, in response to fasting	3	1	33.33	O70343, P49698, Q923E4	GO:0006111;GO:0006110;GO:2001141;GO:0006355;GO:0042594;GO:0042593;GO:0005634	15744310	NA	NA	NA	NA
2682	Bcl-xL-p53-PUMA complex, DNA damage induced	3	3	100	P02340, Q64373, Q99ML1	GO:0006915;GO:0005737	16151013	1.038	1.455	1.83	0.201
2729	PIP complex	3	2	66.67	O55222, Q99JW4, Q9EPC1	GO:0007155;GO:0043067	15872073	NA	NA	NA	NA
2742	Gata2-Tal1-Tcf3-Lmo2 complex	4	1	25	O09100, P15806, P22091, P25801	GO:2001141;GO:0006355;GO:0030218;GO:0005634	7568177	NA	NA	NA	NA
2747	Gata1-Fog1 complex	2	1	50	O35615, P17679	GO:2001141;GO:0006355;GO:0051098;GO:0005515;GO:0051090;GO:0005634	15920471	NA	NA	NA	NA
2750	Gata1-Fog1-MeCP1 complex	13	12	92.31	O09106, O35615, P17679, P70288, Q60972, Q60973, Q6PDQ2, Q8K4B0, Q8VHR5, Q924K8, Q9R190, Q9Z2D8, Q9Z2E1	GO:0006265;GO:0045892;GO:0051276;GO:0005634	15920471	-1.098	1.061	1.252	0.25
2777	Ecsit complex (Ecsit2-Smad4)	2	2	100	P97471, Q9QZH6	GO:0007179;GO:0010074	14633973	NA	NA	NA	NA
2778	Ecsit complex (Ecsit2-Smad1)	2	2	100	P70340, Q9QZH6	GO:0007179;GO:0010074	14633973	NA	NA	NA	NA
2779	Ecsit complex (Smad1-Smad4-Ecsit2)	3	3	100	P70340, P97471, Q9QZH6	GO:2001141;GO:0006355;GO:0003677;GO:0007179;GO:0010074;GO:0005634	14633973	-1.045	-1.007	1.067	0.831
2835	Profilin 2 complex	9	7	77.78	O88935, P28660, P39053, P60710, P63017, P70336, Q64332, Q7TMB8, Q9JJV2	GO:0006461;GO:0006897;GO:0030036	9463375	1.013	-1.04	-1.224	0.41
2840	uKHC-KLC1-KLC2 kinesin complex	3	3	100	O88447, O88448, Q61768	GO:0007018;GO:0050896;GO:0015630	9624122	-1.073	1.072	1.155	0.075
2845	BAX-BAK-IRE1alpha complex	3	2	66.67	O08734, Q07813, Q9EQY0	GO:0006950;GO:0097193;GO:0005783	16645094	NA	NA	NA	NA
2870	TEAD2-multiprotein complex	4	1	25	P46938, P48301, P68254, Q8VBX6	GO:2001141;GO:0006355	11358867	NA	NA	NA	NA
2899	PLC-gamma-1-Lab-Blnk complex, BCR stimulated	3	1	33.33	Q62077, Q9JHL0, Q9QUN3	GO:0023052;GO:0019724;GO:0030183;GO:0005886	12514734	NA	NA	NA	NA
2900	PLC-gamma-2-Lab-Blnk complex, BCR stimulated	3	1	33.33	Q8CIH5, Q9JHL0, Q9QUN3	GO:0023052;GO:0019724;GO:0030183;GO:0005886	12514734	NA	NA	NA	NA
2902	Grb2-Lab-Blnk complex, BCR stimulated	3	1	33.33	Q60631, Q9JHL0, Q9QUN3	GO:0023052;GO:0019724;GO:0030183;GO:0005886	12514734	NA	NA	NA	NA
2954	Smad1-Notch1-p300-Pcaf complex	4	2	50	P70340, Q01705, Q09472, Q92831	GO:0045893;GO:0006473;GO:0006476;GO:0003677;GO:0051098;GO:0005515;GO:0051090;GO:0007219;GO:0005634	14500836	NA	NA	NA	NA
2967	Itga9-Itgb1-Thbs1 complex	3	1	33.33	P09055, P35441, Q91YD5	GO:0001525	17413041	NA	NA	NA	NA
2973	Ccd1-Dvl2-Rac complex	3	2	66.67	P63001, Q60838, Q80Y83	GO:0007254	15262978	NA	NA	NA	NA
2977	Ccd1-Axin complex	2	1	50	O35625, Q80Y83	GO:0007254	15262978	NA	NA	NA	NA
2978	Mekk1-Axin complex	2	2	100	O35625, P53349	GO:0007254	15262978	NA	NA	NA	NA
2979	Axin-Mekk4 complex	2	2	100	O08648, O35625	GO:0007254	15262978	NA	NA	NA	NA
2980	Ccd1-Mekk4 complex	2	1	50	O08648, Q80Y83	GO:0007254	15262978	NA	NA	NA	NA
3013	EB1-APC-mDia1 complex	3	2	66.67	O08808, Q61166, Q61315	GO:0016477;GO:0000226;GO:0015630	15311282	NA	NA	NA	NA
3019	Cohesin complex, incomplete (Smc4, Crest/Ss18I1)	2	1	50	Q8BW22, Q8CG47	GO:0000279;GO:0007067;GO:0007059;GO:0003677;GO:0051276;GO:0005694	15870106	NA	NA	NA	NA
3024	Cohesin complex, incomplete (Smc3, Sycp1, Crest/Ss18I1)	3	1	33.33	Q62209, Q8BW22, Q9CW03	GO:0000279;GO:0007067;GO:0007059;GO:0003677;GO:0051276;GO:0005694	15870106	NA	NA	NA	NA
3029	Drosha complex	8	8	100	O35286, O35737, Q501J6, Q5HZJ0, Q61656, Q921F2, Q9D0E1, Q9EQM6	GO:0006396;GO:0003723;GO:0005634	17435748	-1.136	1.034	1.182	0.002
3037	Ubiquitin E3 ligase (Fbxl20, Skp1, Cul1)	3	2	66.67	Q9CZV8, Q9WTX5, Q9WTX6	GO:0016567;GO:0016579;GO:0007268;GO:0005886	17803915	NA	NA	NA	NA
3047	Parvulin-associated pre-rRNP complex	62	49	79.03	O09167, O43143, O76021, O95995, P09405, P11276, P12970, P14148, P14869, P19253, P21127, P27635, P27659, P35550, P35980, P46781, P47911, P47962, P47963, P53569, P56183, P61255, P62242, P62702, P62717, P62754, P62906, P62908, P62918, P68363, P84099, P97351, P97452, P99024, Q61656, Q6DFW4, Q7TPV4, Q8K363, Q91VE6, Q921N6, Q922K7, Q99LH1, Q99ME9, Q9BWT6, Q9CR57, Q9CYH6, Q9CZM2, Q9D0I8, Q9D0R4, Q9D6Z1,…	GO:0042254;GO:0005634	11960984	-1.057	1.445	2.81	0.001
3049	Mad-Max-mSin3a complex	3	2	66.67	P28574, P50538, Q60520	GO:0045892;GO:0003677;GO:0005634	7889570	NA	NA	NA	NA
3050	Mad-Max-mSin3B complex	3	2	66.67	P28574, P50538, Q62141	GO:0045892;GO:0003677;GO:0005634	7889570	NA	NA	NA	NA
3094	Metaxin complex	2	2	100	O88441, P47802	GO:0015031;GO:0008565;GO:0009793;GO:0005741	10381257	NA	NA	NA	NA
3100	Yy1-Ppargc1a complex	2	1	50	O70343, Q00899	GO:0045893;GO:0005634	18046414	NA	NA	NA	NA
3101	Mtor-Yy1-Ppargc1a complex	3	2	66.67	O70343, Q00899, Q9JLN9	GO:0045893;GO:0005634	18046414	NA	NA	NA	NA
3114	Itgax-Itgb2-Icam4 complex	3	2	66.67	P11835, Q9ERM2, Q9QXH4	GO:0007155	16985175	NA	NA	NA	NA
3119	Kif17-Lin10-Lin2-Lin7-NR2B complex	5	1	20	B2RUJ5, O70589, Q01097, Q8JZS0, Q99PW8	GO:0030705;GO:0050896;GO:0022008;GO:0048699;GO:0030182	10846156	NA	NA	NA	NA
3130	Tle3-Aes complex	2	2	100	P63002, Q08122	GO:0045892;GO:0005515;GO:0051098;GO:0051090;GO:0005634	8955148	NA	NA	NA	NA
3152	Notch1(N-TM)-Notch1(N-EC) heterodimer complex	1	1	100	Q01705	GO:0005515;GO:0007219	9653148	NA	NA	NA	NA
3169	Daxx-Axin complex	2	2	100	O35613, O35625	GO:0051098;GO:0005515;GO:0019209;GO:0051090;GO:0006915	17210684	NA	NA	NA	NA
3178	Frs2-Shp2 complex, FGF stimulated	2	2	100	P35235, Q8C180	GO:0008543	9632781	NA	NA	NA	NA
3179	Grb2-Shp2 complex, FGF stimulated	2	2	100	P35235, Q60631	GO:0008543	9632781	NA	NA	NA	NA
3180	Shp2-Sos complex, FGF stimulated	2	2	100	P35235, Q62245	GO:0008543	9632781	NA	NA	NA	NA
3192	G protein complex (Hdac4, Gnb1, Gng2)	3	3	100	P62874, P63213, Q6NZM9	GO:0045892;GO:0007186	16221676	-1.02	1.07	1.043	0.178
3193	G protein complex (Hdac5, Gnb1, Gng2)	3	3	100	P62874, P63213, Q9Z2V6	GO:0045892;GO:0007186	16221676	-1.009	-1.05	-1.205	0.717
3195	G protein complex (Btk, Gng2, Gnb1)	3	3	100	P35991, P62874, P63213	GO:0007186;GO:0030154	7972043	1.004	-1.102	-1.258	0.071
3201	Ship-Shc complex, IL-3 stimulated	2	2	100	P98083, Q9ES52	GO:0023052	10891441	NA	NA	NA	NA
3202	Il3rb1-Shc-Ship complex, IL-3 stimulated	3	2	66.67	P26955, P98083, Q9ES52	GO:0023052	10891441	NA	NA	NA	NA
3203	Shc-Ship-Grb2 complex, IL-3 stimulated	3	3	100	P98083, Q60631, Q9ES52	GO:0023052	10891441	-1.128	-1.051	-1.171	0.267
3212	Pax7-HMT complex	4	3	75	O08550, P47239, P61965, Q91X20	GO:0045893;GO:0018126;GO:0006479;GO:0007519;GO:0005634	18066051	-1.021	-1.204	-1.271	0.885
3218	MAML2-RBP-Jkappa-Notch3 complex	3	1	33.33	P31266, Q61982, Q7TPU6	GO:2001141;GO:0006355;GO:0003677;GO:0007219;GO:0005634	12370315	NA	NA	NA	NA
3222	MAML3-RBP-Jkappa-Notch3 complex	3	1	33.33	P31266, Q61982, Q69Z97	GO:2001141;GO:0006355;GO:0003677;GO:0007219;GO:0005634	12370315	NA	NA	NA	NA
3226	Cd74-Cd44 receptor complex	2	1	50	P04441, P15379	GO:0007165;GO:0009987	18056708	NA	NA	NA	NA
3230	Heterodimer complex (Cdk9, Il6st)	2	2	100	Q00560, Q99J95	GO:0023052;GO:0005737	12386808	NA	NA	NA	NA
3235	PTF1 complex (Ptf1a, Tcf12, Rbpj)	3	2	66.67	P31266, Q61286, Q9QX98	GO:2001141;GO:0006355;GO:0003677;GO:0010074;GO:0022008;GO:0048699;GO:0031016;GO:0005634;GO:0021510	18198335	NA	NA	NA	NA
3457	B23-NPM3 complex	2	2	100	Q61937, Q9CPP0	GO:0042254	15596447	NA	NA	NA	NA
3489	Klf5-Pias1 complex	2	1	50	O88907, Q9Z0Z7	GO:0045893;GO:0003677;GO:0005634	17178721	NA	NA	NA	NA
3539	Limd1-p62-Traf6-Prkcz complex	4	4	100	P70196, Q02956, Q64337, Q9QXD8	GO:0001503;GO:0030316	17092936	1.034	1.204	1.459	0.012
3553	Traf6-p62-aPKC complex, RANK-L stimulated	3	3	100	P70196, Q62074, Q64337	GO:0002573	14960283	1.033	1.37	1.801	0.012
3559	Fgf2-Ck2 complex	2	1	50	P15655, P67871	GO:0000082;GO:0006468;GO:0006470;GO:0046777;GO:0005634	15879597	NA	NA	NA	NA
3563	Fgf2-Rsk2 complex	2	1	50	P15655, P18654	GO:0006468;GO:0006470;GO:0046777;GO:0005634	15879597	NA	NA	NA	NA
3712	Smad2-Smad4 complex	2	2	100	P97471, Q62432	GO:2001141;GO:0006355;GO:0007179;GO:0005634	15350224	NA	NA	NA	NA
3713	Smad3-Smad4 complex	2	2	100	P97471, Q8BUN5	GO:2001141;GO:0006355;GO:0007179;GO:0005634	15350224	NA	NA	NA	NA
3715	Pericentrin-GCP complex	3	3	100	P48725, P58854, Q921G8	GO:0000278;GO:0051726;GO:0051225;GO:0007098;GO:0005813	15146056	-1.009	-1.073	-1.123	0.678
3741	Slp5-Rab27A complex	2	1	50	Q80T23, Q9ERI2	GO:0016192	12051743	NA	NA	NA	NA
3837	SP1-E2F1 complex	2	1	50	O89090, Q61501	GO:0045893	8657141	NA	NA	NA	NA
3867	Xin-Cdh2-Ctnnb1-Ctnnd1 complex	4	1	25	O70373, P15116, P30999, Q02248	GO:0007155;GO:0030036	17925400	NA	NA	NA	NA
3883	Abcg5-Abcg1 complex	2	1	50	Q64343, Q99PE8	GO:0005783	14504269	NA	NA	NA	NA
3884	Abcg5-Abcg2 complex	2	1	50	Q7TMS5, Q99PE8	GO:0005783	14504269	NA	NA	NA	NA
3943	MondoA-Mlx complex	2	1	50	O08609, Q3UPW8	GO:0045893;GO:0003677;GO:0005737;GO:0005634	11073985	NA	NA	NA	NA
3952	Mlx-Mad1 complex	2	1	50	O08609, P50538	GO:0045892;GO:0003677;GO:0005634	10593926	NA	NA	NA	NA
4055	Axin-Dvl-Gsk complex	3	3	100	O35625, P51141, Q9WV60	GO:0016055	10428961	-1.042	1.081	1.114	0.745
4056	Axin1-Dvl1-Gsk3b-Frat1 complex	4	3	75	O35625, P51141, P70339, Q9WV60	GO:0016055	10428961	-1.042	1.081	1.114	0.745
5003	p97/VCP homohexamer complex	1	1	100	Q01853	GO:0043161;GO:0006511;GO:0000301;GO:0006906;GO:0030968	12949490	NA	NA	NA	NA
5115	Trip(Br1)-Dp1-E2F1 complex	3	1	33.33	Q08639, Q61501, Q9JL10	GO:0045893	11331592	NA	NA	NA	NA
5116	Trip(Br2)-Dp1-E2F1 complex	3	1	33.33	Q08639, Q61501, Q9JJG5	GO:0045893	11331592	NA	NA	NA	NA
5119	p19-Cdk4 complex	2	2	100	P30285, Q60773	GO:0000278;GO:0051726;GO:0051098;GO:0005515;GO:0006469;GO:0019210;GO:0035556	7739547	NA	NA	NA	NA
5120	p19-Cdk6 complex	2	2	100	Q60773, Q64261	GO:0000278;GO:0051726;GO:0051098;GO:0005515;GO:0006469;GO:0019210;GO:0035556	7739547	NA	NA	NA	NA
5127	p18-Cdk4 complex	2	2	100	P30285, Q60772	GO:0000278;GO:0051726;GO:0051098;GO:0005515;GO:0006469;GO:0019210;GO:0035556	7739547	NA	NA	NA	NA
5128	p18-Cdk6 complex	2	2	100	Q60772, Q64261	GO:0000278;GO:0051726;GO:0051098;GO:0005515;GO:0006469;GO:0019210;GO:0035556	7739547	NA	NA	NA	NA
5142	DCS complex (Ptbp1, Ptbp2, Hnrph1, Hnrpf)	4	4	100	O35737, P17225, Q91Z31, Q9Z2X1	GO:0043484;GO:0048024;GO:0003723;GO:0005634	11003644	-1.043	1.023	1.03	0.637
5145	p19-Cdk4-cyclinD2 complex	3	3	100	P30280, P30285, Q60773	GO:0000278;GO:0051726;GO:0035556	7739547	1.127	3.345	3.961	0.094
5172	Sh3kbp1-Cblb-Egfr complex	3	2	66.67	Q01279, Q3TTA7, Q8R550	GO:0006898;GO:0007169	12177062	NA	NA	NA	NA
5173	Sh3kbp1-Cblb-Pdgfrb complex	3	2	66.67	P05622, Q3TTA7, Q8R550	GO:0006898;GO:0007169	12177062	NA	NA	NA	NA
5174	Smarcb1/Ini1-Smarca2-Mecp2 complex	3	2	66.67	Q99KH6, Q9Z0H3, Q9Z2D6	GO:0045892	15696166	NA	NA	NA	NA
5175	SWI/SNF-related complex	7	6	85.71	O54941, P70288, P97496, Q3UX55, Q60520, Q9Z0H3, Q9Z2D6	GO:0045892	15696166	-1.142	1.104	1.167	0.628
5185	SWI/SNF chromatin-remodeling complex (Mecp2, Smarc)	6	5	83.33	O54941, P70288, Q3UX55, Q60520, Q9Z0H3, Q9Z2D6	GO:0045892	15696166	-1.205	1.111	1.153	0.782
5192	Tiam1-Efnb1-Epha2 complex	3	1	33.33	P52795, Q03145, Q60610	GO:0010183;GO:0022008;GO:0048699	14988728	NA	NA	NA	NA
5227	p14-Mp1-Erk1/2 complex	4	4	100	O88653, P63085, Q63844, Q9JHS3	GO:0000165;GO:0005886	11266467	1.037	1.008	-1.052	0.739
5237	c-Myc-Max-Arf complex	3	2	66.67	P01108, P28574, Q64364	GO:2001141;GO:0006355;GO:0005634	15361884	NA	NA	NA	NA
5252	Htt-Hap1-Dctn1 complex	3	2	66.67	O08788, O35668, P42859	GO:0016192;GO:0030705;GO:0015630	15242649	NA	NA	NA	NA
5271	Kif3-cadherin-catenin complex	5	2	40	P15116, P30999, P70188, Q02248, Q61771	GO:0007420	15834408	NA	NA	NA	NA
5291	Cd3e-Nck1-Mink1 complex	3	2	66.67	P22646, Q8BMV0, Q9JM52	GO:0035556	15608642	NA	NA	NA	NA
5292	Ets2-Smarca4-Smarcb1-Smarce1 complex	4	3	75	O35845, O54941, P15037, Q9Z0H3	GO:0045892	12637547	1.531	1.758	1.132	0.799
5295	Cd247 homodimer complex	1	1	100	P24161	GO:0006886;GO:0006605;GO:0015031;GO:0005886	9218590	NA	NA	NA	NA
5296	Cd3e homodimer complex	1	1	100	P22646	GO:0006886;GO:0006605;GO:0015031;GO:0005886	9218590	NA	NA	NA	NA
5302	Rab3a-Rims2-Rapgef4 complex	3	2	66.67	P63011, Q9EQZ6, Q9EQZ7	GO:0006906;GO:0006887	11056535	NA	NA	NA	NA
5308	Rb-NeuroD1-Ngfi-B complex	3	2	66.67	P12813, Q60867, Q64701	GO:2001141;GO:0006355;GO:0003677	15701640	NA	NA	NA	NA
5309	Cd3g-Cd3e complex	2	2	100	P11942, P22646	GO:0006886;GO:0006605;GO:0015031;GO:0005886	9218590	NA	NA	NA	NA
5310	Cd3d-Cd3g-Cd3e-Cd247 complex	4	4	100	P04235, P11942, P22646, P24161	GO:0023052;GO:0030217;GO:0005886	9218590	-1.075	-1.29	-1.42	0.026
5311	Cd3g-Cd3e-Cd247-Canx complex	4	4	100	P11942, P22646, P24161, P35564	GO:0023052;GO:0030217;GO:0005886	9218590	-1.104	-1.294	-1.453	0.038
5330	Lef1-Tle1 complex	2	1	50	P27782, Q62440	GO:2001141;GO:0006355;GO:0003677	15768032	NA	NA	NA	NA
5333	Lef1-Tle1-Ctnnb1 complex	3	2	66.67	P27782, Q02248, Q62440	GO:2001141;GO:0006355;GO:0003677	15768032	NA	NA	NA	NA
5348	Pik3r5-Pik3cg complex	2	2	100	Q5SW28, Q9JHG7	GO:0030234;GO:0050790	15797027	NA	NA	NA	NA
5365	Ripk2-Nod2 complex	2	1	50	P58801, Q8K3Z0	GO:0023052	15620648	NA	NA	NA	NA
5402	Cdk5-Cdk5r1-Pctk1 complex	3	2	66.67	P49615, P61809, Q04735	GO:0019209	12084709	NA	NA	NA	NA
5404	Myod1-Tcf3 complex	2	1	50	P10085, P15806	GO:2001141;GO:0006355;GO:0003677;GO:0007519	15719023	NA	NA	NA	NA
5436	Cyclin D1-associated protein complex	4	3	75	P17879, P25322, P30285, P39689	GO:0000080	12588994	1.09	2.233	2.471	0.015
5452	Foxo4-Srf-Myocd complex	3	1	33.33	Q8VIM5, Q9JM73, Q9WVH3	GO:2001141;GO:0006355;GO:0048745	16054032	NA	NA	NA	NA
5459	Axin2-Ctnnb1-Apc complex	3	2	66.67	O88566, Q02248, Q61315	GO:0016055	9554852	NA	NA	NA	NA
5493	Tmsb4x-Lims1-Ilk complex	3	3	100	O55222, P20065, Q99JW4	GO:0016477;GO:0050896	15565145	-1.121	-1.039	-1.037	0.04
5524	Bmi1-Mel18-Mph1-M33 polycomb repressor complex	4	3	75	P23798, P25916, P30658, Q64028	GO:0045892;GO:0032774;GO:0005634	9009205	-1.031	1.056	1.563	0.011
5566	Isl1-Jak1-Stat3 complex	3	2	66.67	P42227, P52332, P61372	GO:0007259;GO:0007399	15659653	NA	NA	NA	NA
5574	Vps29-Vps35-Vps26a complex	3	3	100	P40336, Q9EQH3, Q9QZ88	GO:0006886;GO:0006605;GO:0015031;GO:0000301	15965486	-1.024	1.011	1.048	0.25
5616	Hsp110-Hsc70-Hsp25 complex	3	2	66.67	P14602, P63017, Q61699	GO:0050821;GO:0006457	10631312	NA	NA	NA	NA
5627	Cdh23-Myo1c complex	2	2	100	Q99PF4, Q9WTI7	GO:0005216	15057245	NA	NA	NA	NA
5628	Ask1-Traf6 complex, LPS induced	2	2	100	O35099, P70196	GO:0006955	15864310	NA	NA	NA	NA
5693	Tip5-Dnmt-Hdac1 complex	4	4	100	O09106, O88509, P13864, Q91YE5	GO:2001141;GO:0006355;GO:0006473;GO:0006476;GO:0003677	16085498	-1.193	1.213	1.684	0.566
5706	Cdc2-Ccnb1 complex	2	1	50	P11440, P24860	GO:0007049;GO:0006974	9371520	NA	NA	NA	NA
5722	Cbl-Cd2ap complex	2	2	100	P22682, Q9JLQ0	GO:0005515;GO:0006897;GO:0030133	15001553	NA	NA	NA	NA
5723	Cbl-Cd2ap-Flt1 complex	3	2	66.67	P22682, P35969, Q9JLQ0	GO:0016567;GO:0016579;GO:0006897;GO:0007169;GO:0001525;GO:0030133	15001553	NA	NA	NA	NA
5725	Mdm2-P53 complex	4	2	50	P02340, P23804, P51480, Q9CXW4	GO:0007049;GO:0000902;GO:0016049;GO:0008219	15989966	NA	NA	NA	NA
5737	Multicomponent signaling complex, anti-CD40 stimulated (Birc2, Birc3, Cd40, Ikbkg, Map2k4, Map2k7, Map3k1, Traf2, Ube2n)	9	9	100	O08863, O88522, P27512, P39429, P47809, P53349, P61089, Q62210, Q8CE90	GO:0000165;GO:0019724;GO:0030183	18635759	-1.021	1.065	1.18	0.172
5742	Multicomponent signaling complex, anti-CD40 stimulated,(Birc2, Birc3, Cd40, Ikbkg, Map3k1, Traf2, Ube2n)	7	7	100	O08863, O88522, P27512, P39429, P53349, P61089, Q62210	GO:0000165;GO:0019724;GO:0030183	18635759	1.006	-1.034	-1.098	0.745
5743	Membrane-associated multicomponent signaling complex, anti-CD40 stimulated (Cd40, Ikbkg, Map3k1, Traf2, Ube2n)	5	5	100	O88522, P27512, P39429, P53349, P61089	GO:0000165;GO:0019724;GO:0030183;GO:0005886	18635759	-1.028	1.004	1.094	0.846
5744	Cytosolic multicomponent signaling complex, anti-CD40 stimulated, (Ikbkg, Map3k1, Traf2, Ube2n)	4	4	100	O88522, P39429, P53349, P61089	GO:0000165;GO:0019724;GO:0030183;GO:0005737	18635759	-1.006	-1.013	-1.003	0.954
5791	PlexinA1-PlexinB1 complex	2	1	50	P70206, Q8CJH3	GO:0007169;GO:0001525	12559962	NA	NA	NA	NA
5806	Keap1-Nrf2-Cul3 complex	3	2	66.67	Q60795, Q9JLV5, Q9Z2X8	GO:0043161;GO:0006511;GO:0000302;GO:0006979;GO:0005737	17903176	NA	NA	NA	NA
5813	tBID-BAK1 complex	2	2	100	O08734, P70444	GO:0006915;GO:0005739	12667443	NA	NA	NA	NA
5814	Tp53-BAK1 complex	2	2	100	O08734, P02340	GO:0006915;GO:0005739	12667443	NA	NA	NA	NA
5821	BAD-BCL2xL complex	2	2	100	Q61337, Q64373	GO:0043067;GO:0005741	12242151	NA	NA	NA	NA
5871	Gamma-secretase complex (Aph1a, Psen1, Psenen, Ncstn)	4	3	75	P49769, P57716, Q8BVF7, Q9CQR7	GO:0016485;GO:0023052;GO:0007219;GO:0005886	17911105	-1.008	1.193	1.348	0.048
5879	Ksr1-PP2A holoenzyme complex (Ppp2r1a, Ppp2r2b, Ppp2ca), PDGF stimulated	4	3	75	P63330, Q61097, Q6ZWR4, Q76MZ3	GO:0006468;GO:0006470;GO:0046777;GO:0000165;GO:0005886	12932319	1.008	1.079	1.238	0.046
5880	Ksr1-PP2A core enzyme complex (Ppp2r1a, Ppp2ca), untreated	3	3	100	P63330, Q61097, Q76MZ3	GO:0006468;GO:0006470;GO:0046777;GO:0000165	12932319	1.008	1.079	1.238	0.046
5882	Raf1-PP2A holoenzyme complex (Ppp2r1a, Ppp2r2b, Ppp2ca), PDGF stimulated	4	3	75	P63330, Q6ZWR4, Q76MZ3, Q99N57	GO:0006468;GO:0006470;GO:0046777;GO:0000165;GO:0005886	12932319	1.02	1.059	1.149	0.032
5883	Raf1-PP2A core enzyme complex (Ppp2r1a, Ppp2ca), untreated	3	3	100	P63330, Q76MZ3, Q99N57	GO:0006468;GO:0006470;GO:0046777;GO:0000165;GO:0005737	12932319	1.02	1.059	1.149	0.032
5886	Ksr1 complex (Ksr1, Mek, 14-3-3), unstimulated	3	3	100	P31938, P63101, Q61097	GO:0006468;GO:0006470;GO:0046777;GO:0000165;GO:0005737	11741534	-1.054	1.043	1.244	0.041
5909	Ksr1 complex (Ksr1, Mek, 14-3-3, Mapk), EGF stimulated	4	4	100	P31938, P63085, P63101, Q61097	GO:0006468;GO:0006470;GO:0046777;GO:0000165;GO:0005886	11741534	-1.054	1.043	1.244	0.042
5910	Ksr1-CK2 complex	4	4	100	O54833, P67871, Q60737, Q61097	GO:0006468;GO:0006470;GO:0046777;GO:0000165;GO:0005886	17174095	-1.053	1.112	1.352	0.023
5936	Ksr1-CK2-MEK-14-3-3 complex, PDGF treated	6	6	100	O54833, P31938, P63101, P67871, Q60737, Q61097	GO:0006468;GO:0006470;GO:0046777;GO:0000165;GO:0005886	17174095	-1.05	1.089	1.292	0.018
5937	B-Ksr1-MEK-MAPK-14-3-3 complex	4	4	100	P31938, P63085, P63101, Q61097	GO:0000165;GO:0022008;GO:0048699	10891492	-1.054	1.043	1.244	0.042
5946	Ksr1-Mek-Braf complex, EGF induced	3	3	100	P28028, P31938, Q61097	GO:0000165	19541618	-1.054	1.043	1.244	0.672
5947	Ksr1-Mek-Braf-Erk complex, EGF induced	4	4	100	P28028, P31938, Q61097, Q63844	GO:0000165	19541618	-1.054	1.043	1.244	0.723
6285	Ucp3-Hax-1 complex	2	1	50	O35387, P56501	GO:0005743;GO:0051592;GO:0055074	26915802	NA	NA	NA	NA
6312	P300\u2013Clock\u2013Bmal1 complex	3	3	100	B2RWS6, O08785, Q9WTL8	GO:0042752;GO:0005634	12483227	-1.124	1.066	1.067	0.171
6326	Dystrophin complex (Dmd; Snta1)	2	2	100	P11531, Q61234	None	9214383	NA	NA	NA	NA
6327	Dystrophin complex (Dmd; Stnb1)	2	2	100	P11531, Q99L88	None	9214383	NA	NA	NA	NA
6328	Utrophin complex (Utrn, Stnb1)	2	1	50	P46939, Q99L88	None	9214383	NA	NA	NA	NA
6383	Nphp1-Ptk2b-Bcar1-tensin complex	4	2	50	Q61140, Q8CGB6, Q9QVP9, Q9QY53	GO:0016310;GO:0007160	11493697	NA	NA	NA	NA
6387	Ship1-Hdac1-Hspa2-Kctd19 complex	4	3	75	O09106, P17156, Q562E2, Q9ES52	GO:0005634;GO:0007283;GO:0006338	18849567	-1.027	1.105	1.137	1
6397	Dnajc5-Sgta complex	3	3	100	P60904, P63017, Q8BJU0	GO:0016020;GO:0005802	17034881	-1.001	1.204	1.435	0.409
6398	Dnajc5b-Sgta-Hsc70 complex	3	2	66.67	P63017, Q8BJU0, Q9CQ94	GO:0031982;GO:0016020;GO:0007268	17034881	NA	NA	NA	NA
6408	p85alpha-SHP2-Gab2 complex	3	1	33.33	P35235, P70305, Q9Z1S8	GO:0014066	22806893	NA	NA	NA	NA
6424	FOXO1-CREB1 complex	2	2	100	Q01147, Q9R1E0	GO:0006355	22945629	NA	NA	NA	NA
6425	FOXO1-ATF4 complex	2	1	50	Q06507, Q9R1E0	GO:0006355	22945629	NA	NA	NA	NA
6427	Sufu-Mycbp-Gli1 complex	3	2	66.67	Q0VGT2, Q9EQS3, Q9Z0P7	None	25403183	NA	NA	NA	NA
6454	Zipzap/p200-Srf-p49/STRAP-Nkx2.5 complex	4	3	75	E9Q7E2, P42582, Q9CZ91, Q9JM73	GO:0006355	16782067	1.061	1.057	1.024	1
6475	Dnm1l-Mff complex	2	2	100	Q6PCP5, Q8K1M6	GO:0000266	26446846	NA	NA	NA	NA
6478	Dnm1l-Mief1 complex	2	2	100	Q8BGV8, Q8K1M6	GO:0000266	26446846	NA	NA	NA	NA
6480	Ncam-Fgfr4 signaling complex	8	4	50	P05480, P06837, P13595, P15116, Q03142, Q60598, Q62077, Q8C180	GO:0031175;GO:0007160	20798051	1.138	-1.284	-1.485	0.274
6508	L1cam-Ncam1 complex	2	2	100	P11627, P13595	GO:0007155;GO:0007158	2295683	NA	NA	NA	NA
6511	L1cam-Itga5 complex	2	2	100	P11627, P11688	GO:0098632;GO:0098743	8557754	NA	NA	NA	NA
6537	ANKS3-ANKS6 complex	2	1	50	Q6GQX6, Q9CZK6	GO:0003097	26327442	NA	NA	NA	NA
6542	Spg33-Rtn3 complex	2	1	50	Q3TXX3, Q9ES97	GO:0005783;GO:0071787;GO:0071788;GO:0016192	24668814	NA	NA	NA	NA
6543	Spg33-Rtn4 complex	2	1	50	Q3TXX3, Q99P72	GO:0005783;GO:0071787;GO:0071788;GO:0016192	24668814	NA	NA	NA	NA
6547	Spg33-Kif5b complex	2	1	50	Q3TXX3, Q61768	GO:0005783;GO:0071787;GO:0071788;GO:0016192	24668814	NA	NA	NA	NA
6548	Spg33-Kif5c complex	2	1	50	P28738, Q3TXX3	GO:0005783;GO:0071787;GO:0071788;GO:0016192	24668814	NA	NA	NA	NA
6555	Dcdc2-Dvl1 complex	2	1	50	P51141, Q5DU00	GO:0016055	25557784	NA	NA	NA	NA
6556	Dcdc2-Dvl2 complex	2	1	50	Q5DU00, Q60838	GO:0016055	25557784	NA	NA	NA	NA
6557	Dcdc2-Dvl3 complex	2	1	50	Q5DU00, Q61062	GO:0016055	25557784	NA	NA	NA	NA
6560	PHB-ANX2-CD36 complex	3	2	66.67	P07356, P67778, Q08857	GO:0015908	27468426	NA	NA	NA	NA
6593	Kinesin II complex (Kif3a-Kif3b-Kifap3)	3	2	66.67	P28741, P70188, Q61771	GO:0035720;GO:0005929	8710890	NA	NA	NA	NA
6595	Ccp110-Cep290-Rab8a complex	3	2	66.67	P55258, Q6A078, Q7TSH4	GO:0060271	18694559	NA	NA	NA	NA
6607	Kif7-Sufu homolog	2	1	50	B7ZNG0, Q9Z0P7	GO:0007224	19592253	NA	NA	NA	NA
6614	GAP-43-Galphai complex	2	1	50	B2RSH2, P06837	GO:0051302	26380950	NA	NA	NA	NA
6633	Rbx1- Cul1-Skp1-Fbxw8-Cul7-Rbx1	5	2	40	P62878, Q8BIA4, Q8VE73, Q9WTX5, Q9WTX6	GO:0001890;GO:0016567	16880526	NA	NA	NA	NA
6656	Nherf1-Fzd4-Vangl2 complex	3	1	33.33	P70441, Q61088, Q91ZD4	GO:0060271;GO:0060071	27055101	NA	NA	NA	NA
6663	Ezrin-Nherf1-Irbit-NHE3 complex	4	3	75	P26040, P70441, Q80SW1, Q9WUJ5	GO:0042045;GO:0035725;GO:1902600;GO:0051668	26258413	-1.072	-1.07	-1.278	0.744
6669	B9 complex	9	1	11.11	Q2MV57, Q3U284, Q3UK10, Q5SW45, Q8BZ64, Q8CFW7, Q8K0U3, Q8K3E5, Q922M3	GO:0035869	22179047	NA	NA	NA	NA
6673	Foxo1-Yap1 complex	2	1	50	P46938, Q9R1E0	GO:0006351;GO:0005634	24525530	NA	NA	NA	NA
6678	Cep290-Iqcb1 complex	2	1	50	Q6A078, Q8BP00	GO:0005813	21565611	NA	NA	NA	NA
6694	Cxcr2-Nherf1-PLC-beta-2 complex	3	2	66.67	A3KGF7, P35343, P70441	GO:1990266;GO:0019722;GO:0030593;GO:0070098	22203670	NA	NA	NA	NA
6751	Stx7-Unc13d-Vamp8 complex	3	3	100	B2RUP2, O70404, O70439	GO:0006897;GO:0005768	26680738	-1.078	-1.153	-1.285	0.035
6752	Smad3-mSin3A-Hdac1 complex	3	3	100	O09106, Q60520, Q8BUN5	GO:0045892	27941310	-1.013	-1.069	-1.177	0.665
6759	Vangl1-Dvl1 complex	2	1	50	P51141, Q80Z96	GO:0005886	15456783	NA	NA	NA	NA
6760	Vangl1-Dvl2 complex	2	1	50	Q60838, Q80Z96	GO:0005886	15456783	NA	NA	NA	NA
6761	Vangl1-Dvl3 complex	2	1	50	Q61062, Q80Z96	GO:0005886	15456783	NA	NA	NA	NA
6762	Vangl2-Dvl1 complex	2	1	50	P51141, Q91ZD4	GO:0005886	15456783	NA	NA	NA	NA
6763	Vangl2-Dvl2 complex	2	1	50	Q60838, Q91ZD4	GO:0005886	15456783	NA	NA	NA	NA
6764	Vangl2-Dvl3 complex	2	1	50	Q61062, Q91ZD4	GO:0005886	15456783	NA	NA	NA	NA
6766	Arnt-Ahrr complex	2	1	50	P53762, Q3U1U7	GO:0009410	9887096	NA	NA	NA	NA
6773	Tbx20-Tle3 repressor complex	2	1	50	Q08122, Q9ES03	GO:0045892;GO:0007507	24024827	NA	NA	NA	NA
6774	Fhl1-Pdlim1-Gsn-Actn1 complex	4	3	75	O70400, P13020, P97447, Q7TPR4	None	21246116	1.015	-1.023	-1.198	0.091
6776	Igfn1-Ky-Flnc complex	3	1	33.33	Q3KNY0, Q8C8H8, Q8VHX6	GO:0030018;GO:0045214	20206623	NA	NA	NA	NA
6809	Arrb2-Akt-Ppp2ca complex	3	3	100	P31750, P63330, Q91YI4	GO:0043491;GO:0007186	18191226	1.035	-1.006	-1.072	1
6810	Akt-Arrb2-Ppp2ca-Ppp2r2a complex	4	4	100	P31750, P63330, Q6P1F6, Q91YI4	GO:0043491;GO:0007186	16051150	-1.017	1.1	1.246	0.77
6812	Arrb1-Becn1-Pik3c3 complex, induced by (OGD) oxygen-glucose deprivation	3	3	100	O88597, Q6PF93, Q8BWG8	GO:0010506;GO:0000045	24988431	1.02	-1.012	-1.065	0.048
6813	Arrb2-Akt-Src complex, insulin induced	3	2	66.67	P05480, P31750, Q91YI4	GO:0043491;GO:0032868	19122674	NA	NA	NA	NA
6814	Insr-Arrb2-Akt-Src complex, insulin induced	4	2	50	P05480, P15208, P31750, Q91YI4	GO:0043491;GO:0032868;GO:0008286;GO:0042593	19122674	NA	NA	NA	NA
6839	Slc34a1-Nherf1 complex	2	1	50	P70441, Q60825	GO:0044341	22647968	NA	NA	NA	NA
6841	Dyrk1b-Hnf1a-Pcbd2 complex	3	1	33.33	P22361, Q9CZL5, Q9Z188	GO:0006351	11980910	NA	NA	NA	NA
